# Independence of 3D chromatin conformation and gene regulation during *Drosophila* dorsoventral patterning

**DOI:** 10.1101/2020.07.07.186791

**Authors:** Elizabeth Ing-Simmons, Roshan Vaid, Mattias Mannervik, Juan M. Vaquerizas

## Abstract

The relationship between the 3D organisation of chromatin inside the nucleus and the regulation of gene expression remains unclear. While disruption of domains and domain boundaries can lead to mis-expression of developmental genes, acute depletion of key regulators of genome organisation, such as CTCF and cohesin, and major reorganisation of genomic regions have relatively small effects on gene expression. Therefore, it is unclear whether changes in gene expression and chromatin state drive chromatin reorganisation, or whether changes in chromatin organisation facilitate cell type-specific activation of genes and their regulatory elements. Here, using the *Drosophila melanogaster* dorsoventral patterning system as a model, we demonstrate the independence of 3D chromatin organisation and developmental gene regulation. We define tissue-specific enhancers and link them to expression patterns at the single-cell level using single cell RNA-seq. Surprisingly, despite tissue-specific differences in chromatin state and gene expression, 3D chromatin organisation is maintained across tissues. Our results provide strong evidence that tissue-specific chromatin conformation is not required for tissue-specific gene expression, but rather acts as an architectural framework to facilitate proper gene regulation during development.
