## Supplemental Table 3 for "Independence of 3D chromatin conformation and gene regulation during *Drosophila* dorsoventral patterning"

### Sheet: Sheet1
condition	replicate	total reads	total valid pairs	percent valid	cis-trans ratio	local-distal ratio
control	Rep1	122079174	54745422	44.8%	0.869	0.307
control	Rep2	131600742	50055663	38.0%	0.887	0.376
gd7	Rep1	170582165	65977328	38.68%	0.851	0.333
gd7	Rep2	169623180	67272233	39.66%	0.85	0.326
Toll10B	Rep1	179286785	61566028	34.3%	0.829	0.346
Toll10B	Rep2	162427115	57927752	35.7%	0.839	0.327
Tollrm910	Rep1	171711992	69589060	40.5%	0.859	0.338
Tollrm910	Rep2	179136814	69123488	38.6%	0.84	0.333
